# Transcriptional Dynamics Uncover the Role of BNIP3 in Mitophagy during Muscle Remodeling in *Drosophila*

**DOI:** 10.1101/2024.12.30.630714

**Authors:** Hiroki Taoka, Tadayoshi Murakawa, Kohei Kawaguchi, Michiko Koizumi, Tatsuya Kaminishi, Yuriko Sakamaki, Kaori Tanaka, Akihito Harada, Keiichi Inoue, Tomotake Kanki, Yasuyuki Ohkawa, Naonobu Fujita

## Abstract

Differentiated muscle cells contain myofibrils and well-organized organelles, enabling powerful contractions. Muscle cell reorganization occurs in response to various physiological stimuli; however, the mechanisms behind this remodeling remain enigmatic due to the lack of a genetically trackable system. Previously, we reported that a subset of larval muscle cells is remodeled into adult abdominal muscle through an autophagy-dependent mechanism in *Drosophila*. To unveil the underlying mechanisms of this remodeling, we performed a comparative time-course RNA-seq analysis of isolated muscle cells with or without autophagy. It revealed both transcriptional dynamics independent of autophagy and highlighted the significance of BNIP3-mediated mitophagy in muscle remodeling. Mechanistically, we found that BNIP3 recruits autophagic machinery to mitochondria through its LC3-interacting (LIR) motif and minimal essential region (MER), which interact with Atg8a and Atg18a, respectively. Loss of BNIP3 leads to a substantial accumulation of larval mitochondria, ultimately impairing muscle remodeling. In summary, this study demonstrates that BNIP3-dependent mitophagy is critical for orchestrating the dynamic process of muscle remodeling.

**Impact statement:** A time-course RNA-seq analysis of muscle remodeling reveals transcriptional dynamics independent of autophagy and highlights the significance of BNIP3 in mitochondrial degradation *in vivo*.
