## Supplementary Table 1 for "Transcriptional Dynamics Uncover the Role of BNIP3 in Mitophagy during Muscle Remodeling in *Drosophila*"

### Sheet: Figures
Supplementary Table 1. Detailed Drosophila genotypes shown in figures
	Panel #	Genotype	Stage	Temp (˚C)
Figure 1	1C-F	DMef2-GAL4/+	3IL, 1-4 d APF	25˚C
Figure 2	2C	DMef2-GAL4/+	3IL, 1-4 d APF	25˚C
		UAS-IR-Atg18aKK100064/+; DMef2-GAL4/+	3IL, 1-4 d APF	25˚C
		DMef2-GAL4/UAS-IR-FIP200HMS01611	3IL, 1-4 d APF	25˚C
		DMef2-GAL4/UAS-IR-Stx17JF01937	3IL, 1-4 d APF	25˚C
	2D and E	UAS-GFP/UAS-LacZ; DMef2-GAL4, UAS-Dcr2/+	3IL, 1-4 d APF	25˚C
		UAS-GFP/+; DMef2-GAL4, UAS-Dcr2/UAS-IR-FIP200HMS01611	3IL, 1-4 d APF	25˚C
Figure 3	3B	DMef2-GAL4, UAS-Dcr2/UAS-IR-Stx17JF01937	4 d APF	25˚C
	3C	w1118	1 d APF	25˚C
	3D and E	DMef2-GAL4/+	3IL, 1-4 d APF	25˚C
	3G	P{w+mC=UAS-mito-HA-GFP.AP}2/+; BNIP3 KO CRISPR{3xP3-RFP}/DMef2-GAL4	4 d APF	25˚C
		P{w+mC=UAS-mito-HA-GFP.AP}2/+; BNIP3 KO CRISPR{3xP3-RFP}/BNIP3 KO CRISPR{3xP3-RFP}, DMef2-GAL4	4 d APF	25˚C
Figure 4	4A	w1118; +/+; +/+	4 d APF	25˚C
	4B	BNIP3 KO CRISPR{3xP3-RFP}/BNIP3 KO CRISPR{3xP3-RFP}	4 d APF	25˚C
	4D	UAS-IR-Stx17KK100034/+; DMef2-GAL4, UAS-Dcr2/BNIP3 KO CRISPR{3xP3-RFP}	4 d APF	25˚C
	4E	UAS-IR-Stx17KK100034/+; DMef2-GAL4, BNIP3 KO CRISPR{3xP3-RFP}/UAS-Dcr2, BNIP3 KO CRISPR{3xP3-RFP}	4 d APF	25˚C
Figure 5	5D	P{w+mC=UAS-tdTomato.mito}2/UAS-LacZ; DMef2-GAL4, BNIP3 KO CRISPR{3xP3-RFP}/BNIP3 KO CRISPR{3xP3-RFP}	4 d APF	18˚C
		P{w+mC=UAS-tdTomato.mito}2/UAS-GFP-BNIP3_fullattP40; DMef2-GAL4, BNIP3 KO CRISPR{3xP3-RFP}/BNIP3 KO CRISPR{3xP3-RFP}	4 d APF	18˚C
		P{w+mC=UAS-tdTomato.mito}2/UAS-GFP-BNIP3_DLIR (W16A/L19A)attP40; DMef2-GAL4, BNIP3 KO CRISPR{3xP3-RFP}/BNIP3 KO CRISPR{3xP3-RFP}	4 d APF	18˚C
		P{w+mC=UAS-tdTomato.mito}2/UAS-GFP-BNIP3_MER mutant (L49A)attP40; DMef2-GAL4, BNIP3 KO CRISPR{3xP3-RFP}/BNIP3 KO CRISPR{3xP3-RFP}	4 d APF	18˚C
		P{w+mC=UAS-tdTomato.mito}2/UAS-GFP-BNIP3_DMER (D42-53)attP40; DMef2-GAL4, BNIP3 KO CRISPR{3xP3-RFP}/BNIP3 KO CRISPR{3xP3-RFP}	4 d APF	18˚C
		P{w+mC=UAS-tdTomato.mito}2/UAS-GFP-BNIP3_DLIR+DMERattP40; DMef2-GAL4, BNIP3 KO CRISPR{3xP3-RFP}/BNIP3 KO CRISPR{3xP3-RFP}	4 d APF	18˚C
	5E	UAS-LacZ/+; DMef2-GAL4/+	3IL	25˚C
		Atg101 KO CRISPR{3xP3-RFP}/Y; UAS-LacZ/+; DMef2-GAL4, UAS-Dcr2/+	3IL	25˚C
		UAS-GFP-BNIP3_fullattP40/+; DMef2-GAL4/+	3IL	25˚C
		Atg101 KO CRISPR{3xP3-RFP}/Y; UAS-GFP-BNIP3_fullattP40/+; DMef2-GAL4, UAS-Dcr2/+	3IL	25˚C
		UAS-GFP-BNIP3_DLIRattP40/+; DMef2-GAL4/+	3IL	25˚C
		Atg101 KO CRISPR{3xP3-RFP}/Y; UAS-GFP-BNIP3_DLIRattP40/+; DMef2-GAL4, UAS-Dcr2/+	3IL	25˚C
		UAS-GFP-BNIP3_MER mutant (L49A)attP40/+; DMef2-GAL4/+	3IL	25˚C
		Atg101 KO CRISPR{3xP3-RFP}/Y; UAS-GFP-BNIP3_MER mutant (L49A)attP40/+; DMef2-GAL4, UAS-Dcr2/+	3IL	25˚C
		UAS-GFP-BNIP3_DMERattP40/+; DMef2-GAL4/+	3IL	25˚C
		Atg101 KO CRISPR{3xP3-RFP}/Y; UAS-GFP-BNIP3_DMERattP40/+; DMef2-GAL4, UAS-Dcr2/+	3IL	25˚C
		UAS-GFP-BNIP3_DLIR+DMERattP40/+; DMef2-GAL4/+	3IL	25˚C
		Atg101 KO CRISPR{3xP3-RFP}/Y; UAS-GFP-BNIP3 DLIR+DMERattP40/+; DMef2-GAL4, UAS-Dcr2/+	3IL	25˚C
Figure 6	6A	P{w+mC=UAS-mito-HA-GFP.AP}2/+; BNIP3 KO CRISPR{3xP3-RFP}/DMef2-GAL4	3IL, 1-4 d APF	25˚C
		P{w+mC=UAS-mito-HA-GFP.AP}2/+; BNIP3 KO CRISPR{3xP3-RFP}/BNIP3 KO CRISPR{3xP3-RFP}, DMef2-GAL4	3IL, 1-4 d APF	25˚C
	6B	P{y+t7.7 w+mC=UAS-mito-QC}attP16/+; BNIP3 KO CRISPR{3xP3-RFP}/DMef2-GAL4	1 day APF	25˚C
		P{y+t7.7 w+mC=UAS-mito-QC}attP16/+; BNIP3 KO CRISPR{3xP3-RFP}/BNIP3 KO CRISPR{3xP3-RFP}, DMef2-GAL4	1 day APF	25˚C
		P{y+t7.7 w+mC=UAS-mito-QC}attP16/+; UAS-IR-FIP200HMS01611 /DMef2-GAL4, UAS-Dcr2	1 day APF	25˚C
	6D	P{w+mC=UAS-mito-HA-GFP.AP}2/UAS-tubGAL80ts; DMef2-GAL4, BNIP3 KO CRISPR{3xP3-RFP}/+	3IL, 4 d APF	29 to 18˚C
		P{w+mC=UAS-mito-HA-GFP.AP}2/UAS-tubGAL80ts; DMef2-GAL4, BNIP3 KO CRISPR{3xP3-RFP}/BNIP3 KO CRISPR{3xP3-RFP}	3IL, 4 d APF	29 to 18˚C
Fig.1 fig. supplement 1	A-D	DMef2-GAL4/+	3IL, 1-4 d APF	25˚C
Fig.2 fig. supplement 2	A-D	DMef2-GAL4/+	3IL, 1-4 d APF	25˚C
		UAS-IR-Atg18aKK100064/+; DMef2-GAL4/+	3IL, 1-4 d APF	25˚C
		DMef2-GAL4/UAS-IR-FIP200HMS01611	3IL, 1-4 d APF	25˚C
		DMef2-GAL4/UAS-IR-Stx17JF01937	3IL, 1-4 d APF	25˚C
Fig.2 fig. supplement 2	A and G	DMef2-GAL4/+	3IL, 1-4 d APF	25˚C
		UAS-IR-Atg18aKK100064/+; DMef2-GAL4/+	3IL, 1-4 d APF	25˚C
		DMef2-GAL4/UAS-IR-FIP200HMS01611	3IL, 1-4 d APF	25˚C
		DMef2-GAL4/UAS-IR-Stx17JF01937	3IL, 1-4 d APF	25˚C
	B and C	UAS-mCD8:GFP/UAS-LacZ; DMef2-GAL4, UAS-Dcr2/+	3 d APF	25˚C
		UAS-mCD8:GFP/+; DMef2-GAL4, UAS-Dcr2/UAS-IR-FIP200HMS01611	3 d APF	25˚C
		UAS-mCD8:GFP/+; DMef2-GAL4/UAS-IR-Stx17JF01937	3 d APF	25˚C
	D-F	UAS-mCD8:GFP/UAS-LacZ; DMef2-GAL4, UAS-Dcr2/+	3 d APF	25˚C
		UAS-mCD8:GFP/+; DMef2-GAL4, UAS-Dcr2/UAS-IR-FIP200HMS01611	3 d APF	25˚C
		UAS-mCD8:GFP/+; DMef2-GAL4/UAS-IR-Stx17JF01937	3 d APF	25˚C
		UAS-mCD8:GFP/+; DMef2-GAL4, UAS-Dcr2/UAS-IR-TorGL00156	3 d APF	25˚C
		UAS-mCD8:GFP/UAS-Rheb.Pa; DMef2-GAL4, UAS-Dcr2/+	3 d APF	25˚C
Fig.3 fig. supplement 1		UAS-LacZ/UAS-Dcr2; DMef2-GAL4, sqh-YFP:MitoBL7194/+	4 d APF	25˚C
		UAS-IR-BNIP3KK111246/UAS-Dcr2; DMef2-GAL4, sqh-YFP:MitoBL7194/+	4 d APF	25˚C
		UAS-IR-Pink1KK101205/UAS-Dcr2; DMef2-GAL4, sqh-YFP:MitoBL7194/+	4 d APF	25˚C
		UAS-IR-ParkKK107919/UAS-Dcr2; DMef2-GAL4, sqh-YFP:MitoBL7194/+	4 d APF	25˚C
		UAS-IR-CG12511KK109618/UAS-Dcr2; DMef2-GAL4, sqh-YFP:MitoBL7194/+	4 d APF	25˚C
		UAS-IR-ZondaKK107775/UAS-Dcr2; DMef2-GAL4, sqh-YFP:MitoBL7194/+	4 d APF	25˚C
Fig.3 fig. supplement 2	A-C	w1118	Adult, 4 d APF	25˚C
		BNIP3 KO CRISPR{3xP3-RFP}/BNIP3 KO CRISPR{3xP3-RFP}	Adult, 4 d APF	25˚C
Fig.5 fig. supplement 1	A	P{w+mC=UAS-tdTomato.mito}2/UAS-GFP-BNIP3_fullattP40; DMef2-GAL4, UAS-Dcr2/+	3IL	25˚C
		P{w+mC=UAS-tdTomato.mito}2/UAS-GFP-BNIP3_DLIRattP40; DMef2-GAL4, UAS-Dcr2/+	3IL	25˚C
		P{w+mC=UAS-tdTomato.mito}2/UAS-GFP-BNIP3_DMERattP40; DMef2-GAL4, UAS-Dcr2/+	3IL	25˚C
		P{w+mC=UAS-tdTomato.mito}2/UAS-GFP-BNIP3_DLIR, DMERattP40; DMef2-GAL4, UAS-Dcr2/+	3IL	25˚C
	B	P{w+mC=UAS-tdTomato.mito}2/UAS-LacZ; DMef2-GAL4, BNIP3 KO CRISPR{3xP3-RFP}/BNIP3 KO CRISPR{3xP3-RFP}	4 d APF	18˚C
		P{w+mC=UAS-tdTomato.mito}2/UAS-GFP-BNIP3_fullattP40; DMef2-GAL4, BNIP3 KO CRISPR{3xP3-RFP}/BNIP3 KO CRISPR{3xP3-RFP}	4 d APF	18˚C
		P{w+mC=UAS-tdTomato.mito}2/UAS-GFP-BNIP3_DLIRattP40; DMef2-GAL4, BNIP3 KO CRISPR{3xP3-RFP}/BNIP3 KO CRISPR{3xP3-RFP}	4 d APF	18˚C
		P{w+mC=UAS-tdTomato.mito}2/UAS-GFP-BNIP3_MER mutant (L49A)attP40; DMef2-GAL4, BNIP3 KO CRISPR{3xP3-RFP}/BNIP3 KO CRISPR{3xP3-RFP}	4 d APF	18˚C
		P{w+mC=UAS-tdTomato.mito}2/UAS-GFP-BNIP3_DMERattP40; DMef2-GAL4, BNIP3 KO CRISPR{3xP3-RFP}/BNIP3 KO CRISPR{3xP3-RFP}	4 d APF	18˚C
		P{w+mC=UAS-tdTomato.mito}2/UAS-GFP-BNIP3_DLIR+DMERattP40; DMef2-GAL4, BNIP3 KO CRISPR{3xP3-RFP}/BNIP3 KO CRISPR{3xP3-RFP}	4 d APF	18˚C
		P{w+mC=UAS-tdTomato.mito}2/UAS-GFP-BNIP3_fullattP40; DMef2-GAL4, UAS-Dcr2/+	3IL	25˚C
		P{w+mC=UAS-tdTomato.mito}2/P{w+mC=UAS-mito-HA-GFP.AP}2; DMef2-GAL4, UAS-Dcr2/+	3IL	25˚C
Fig.6 fig. supplement	A	UAS-mCD8:GFP/+; BNIP3 KO CRISPR{3xP3-RFP}/DMef2-GAL4	3IL, 1-4 d APF	25˚C
		UAS-mCD8:GFP/+; DMef2-GAL4, BNIP3 KO CRISPR{3xP3-RFP}/BNIP3 KO CRISPR{3xP3-RFP}	3IL, 1-4 d APF	25˚C
	B	P{w+mC=UAS-mito-HA-GFP.AP}2/+; BNIP3 KO CRISPR{3xP3-RFP}/DMef2-GAL4	3IL, 1-4 d APF	25˚C
		P{w+mC=UAS-mito-HA-GFP.AP}2/+; BNIP3 KO CRISPR{3xP3-RFP}/BNIP3 KO CRISPR{3xP3-RFP}, DMef2-GAL4	3IL, 1-4 d APF	25˚C
